# Tabula Sapiens reveals the non-coding RNA landscape across 22 human organs and tissues

**DOI:** 10.64898/2026.03.23.713770

**Authors:** Jaeyoon Lee, Madhav Mantri, Kavita Murthy, Luise A. Seeker, George Crowley, Robert C. Jones, Tabula Sapiens Consortium, Stephen R. Quake

**Author notes:** A list of authors and their affiliations appears in the supplementary materials.

## Abstract

The biological significance of non-coding RNAs has been increasingly appreciated as their roles in various cellular processes are uncovered. However, single-cell transcriptomic profiling of human samples has focused primarily on protein-coding genes by targeting polyadenylated RNA transcripts, leaving the expression patterns of non-coding RNA underexplored. Here, we expand Tabula Sapiens to the non-coding transcriptome with single-cell and single-nucleus total RNA sequencing across 22 human organs and tissues. By simultaneously profiling both polyadenylated and non-polyadenylated transcripts, the resulting dataset enables joint analysis of the protein-coding and non-coding transcriptomes at single-cell and subcellular resolution. Using these data, we assessed the cell type specificity of non-coding genes and found that a greater proportion of non-coding genes are differentially expressed by single cell types compared to protein-coding genes. We then compared single-cell and single-nucleus data from the same samples to infer subcellular localization patterns, revealing cell type-dependent nuclear and cytoplasmic enrichment of specific non-coding RNAs. Next, we showed that tRNA repertoires are cell type-specific and that this specificity is not simply explained by differences in codon usage across cell types. Finally, we characterized dynamic expression patterns of non-coding RNAs across the cell cycle and senescence-associated cell states, identifying non-coding genes with putative roles in cell division and growth arrest. Our work establishes a resource for investigating the landscape of non-coding RNAs across a diverse set of human tissues and cell types.
