## Supplementary material for "Tabula Sapiens reveals the non-coding RNA landscape across 22 human organs and tissues": Table S2

### Sheet: Sheet1
gene_name	gene_id	tau
MALAT1	ENSG00000251562.10	0.189301
LINC00486	ENSG00000230876.8	0.210041
FTX	ENSG00000230590.13	0.282993
ENSG00000280441	ENSG00000280441.3	0.300735
ENSG00000288632	ENSG00000288632.1	0.328686
SNHG1	ENSG00000255717.9	0.362468
NUTM2B-AS1	ENSG00000225484.7	0.363222
ENSG00000242588	ENSG00000242588.7	0.372029
ENSG00000285006	ENSG00000285006.1	0.375309
ENSG00000260269	ENSG00000260269.5	0.384138
HCG18	ENSG00000231074.11	0.392086
HCG17	ENSG00000270604.5	0.395907
ZNF8-ERVK3-1	ENSG00000267216.1	0.399681
LINC01004	ENSG00000228393.6	0.407451
NEAT1	ENSG00000245532.11	0.40849
OIP5-AS1	ENSG00000247556.6	0.408777
ENSG00000277855	ENSG00000277855.1	0.410196
ENSG00000286129	ENSG00000286129.1	0.414509
ENSG00000270066	ENSG00000270066.3	0.41512
ENSG00000272369	ENSG00000272369.1	0.416356
ZIM2-AS1	ENSG00000269793.7	0.41928
ENSG00000283341	ENSG00000283341.4	0.41969
TALAM1	ENSG00000289740.1	0.421907
ENSG00000265257	ENSG00000265257.5	0.422584
LINC02021	ENSG00000249846.7	0.423846
SOX2-OT	ENSG00000242808.12	0.423933
ENSG00000280607	ENSG00000280607.1	0.43007
ST7-OT4	ENSG00000214188.9	0.43558
ENSG00000264545	ENSG00000264545.2	0.435756
ENSG00000236449	ENSG00000236449.2	0.438316
ENSG00000204422	ENSG00000204422.7	0.440174
DLEU1	ENSG00000176124.15	0.440355
ENSG00000232063	ENSG00000232063.2	0.440813
ENSG00000258210	ENSG00000258210.1	0.441273
ENSG00000223393	ENSG00000223393.2	0.441412
PAXIP1-AS2	ENSG00000214106.9	0.442542
EOLA2-DT	ENSG00000235703.7	0.442801
ENSG00000243107	ENSG00000243107.1	0.446137
ENSG00000288662	ENSG00000288662.1	0.446363
ENSG00000274023	ENSG00000274023.1	0.447452
SNHG32	ENSG00000204387.14	0.449857
ELOA-AS1	ENSG00000236810.8	0.451004
ENSG00000288849	ENSG00000288849.1	0.451722
ENSG00000286145	ENSG00000286145.2	0.452215
ENSG00000271853	ENSG00000271853.5	0.453317
EIF3J-DT	ENSG00000179523.7	0.454477
ENSG00000267274	ENSG00000267274.1	0.457598
PRR34-AS1	ENSG00000241990.5	0.457633
ENSG00000268746	ENSG00000268746.1	0.457783
ENSG00000260573	ENSG00000260573.4	0.458164
LINC00630	ENSG00000223546.9	0.460542
RMRP	ENSG00000269900.3	0.463134
MIRLET7A1HG	ENSG00000269929.5	0.463813
ENSG00000264772	ENSG00000264772.6	0.464851
ZNF8-DT	ENSG00000268516.4	0.465433
ENSG00000274015	ENSG00000274015.3	0.465632
ZNF236-DT	ENSG00000264278.1	0.465946
ENSG00000239462	ENSG00000239462.2	0.466821
ZFAS1	ENSG00000177410.13	0.466838
EXO5-DT	ENSG00000238287.1	0.468216
CAPN10-DT	ENSG00000260942.1	0.469831
ENSG00000268362	ENSG00000268362.6	0.470086
ENSG00000235189	ENSG00000235189.2	0.470917
SNHG25	ENSG00000266402.5	0.471361
ENSG00000283380	ENSG00000283380.1	0.472127
ENSG00000267581	ENSG00000267581.1	0.472176
ENSG00000260693	ENSG00000260693.1	0.472204
GAS5	ENSG00000234741.10	0.4726
MUC20-OT1	ENSG00000242086.8	0.472606
ENSG00000268575	ENSG00000268575.1	0.473099
ENSG00000273784	ENSG00000273784.5	0.473799
ENSG00000265794	ENSG00000265794.5	0.476234
ENSG00000235288	ENSG00000235288.3	0.477469
ENSG00000259080	ENSG00000259080.1	0.479304
ZBTB40-IT1	ENSG00000237200.1	0.479374
ENSG00000262721	ENSG00000262721.1	0.479747
MIR29B2CHG	ENSG00000203709.13	0.479886
ENSG00000261474	ENSG00000261474.1	0.4822
GARS1-DT	ENSG00000196295.13	0.482467
ZC3H12A-DT	ENSG00000233621.3	0.482927
ENSG00000259200	ENSG00000259200.2	0.48354
SNHG19	ENSG00000260260.3	0.483942
ENSG00000258344	ENSG00000258344.1	0.485567
ENSG00000286579	ENSG00000286579.1	0.485905
ENSG00000286895	ENSG00000286895.1	0.486355
LINC01588	ENSG00000214900.13	0.486991
ATP6V0D1-DT	ENSG00000270049.4	0.487047
SEC24B-AS1	ENSG00000247950.9	0.487117
DHRS4-AS1	ENSG00000215256.6	0.487325
ENSG00000263244	ENSG00000263244.2	0.487684
ENSG00000283411	ENSG00000283411.1	0.488468
ENSG00000244055	ENSG00000244055.2	0.4892
ENSG00000285565	ENSG00000285565.1	0.489245
ENSG00000262039	ENSG00000262039.1	0.489784
CD2BP2-DT	ENSG00000260219.4	0.492244
CHASERR	ENSG00000272888.8	0.492641
GNG12-AS1	ENSG00000232284.9	0.493498
ENSG00000272977	ENSG00000272977.1	0.494194
ENSG00000230551	ENSG00000230551.4	0.494642
SNHG21	ENSG00000250988.7	0.494715
ST20	ENSG00000180953.11	0.495716
ENSG00000284644	ENSG00000284644.1	0.495959
PSMD6-AS2	ENSG00000239653.1	0.4963
LINC02256	ENSG00000289083.1	0.497024
ENSG00000287351	ENSG00000287351.1	0.497135
NOP14-AS1	ENSG00000249673.9	0.497988
THUMPD3-AS1	ENSG00000206573.11	0.498001
ENSG00000254907	ENSG00000254907.1	0.498984
RNF216P1	ENSG00000196204.12	0.499021
ENSG00000281181	ENSG00000281181.1	0.499375
EMC1-AS1	ENSG00000230424.3	0.499392
NORAD	ENSG00000260032.2	0.499431
ENSG00000280614	ENSG00000280614.1	0.499735
ENSG00000285725	ENSG00000285725.1	0.500275
PCBP1-AS1	ENSG00000179818.17	0.500729
ENSG00000226310	ENSG00000226310.2	0.501563
ENSG00000279168	ENSG00000279168.2	0.502244
ENSG00000286292	ENSG00000286292.2	0.502341
ENSG00000280800	ENSG00000280800.1	0.503116
RAP2C-AS1	ENSG00000232160.7	0.503171
ENSG00000276232	ENSG00000276232.1	0.503601
ENSG00000278730	ENSG00000278730.1	0.503767
EPB41L4A-AS1	ENSG00000224032.9	0.504161
LINC00667	ENSG00000263753.10	0.504359
ZNF337-AS1	ENSG00000213742.8	0.504711
ANKRD10-IT1	ENSG00000229152.2	0.5048
GMDS-DT	ENSG00000250903.11	0.504887
ENSG00000235078	ENSG00000235078.1	0.505278
LINC00662	ENSG00000261824.8	0.50545
NUTM2A-AS1	ENSG00000223482.10	0.505685
ENSG00000287708	ENSG00000287708.1	0.505804
ENSG00000287905	ENSG00000287905.1	0.506098
SNHG14	ENSG00000224078.15	0.506985
THAP9-AS1	ENSG00000251022.6	0.5071
ENSG00000289047	ENSG00000289047.2	0.50725
ENSG00000262265	ENSG00000262265.2	0.507446
ILF3-DT	ENSG00000267100.2	0.507449
SDCBP2-AS1	ENSG00000234684.8	0.5082
ENSG00000285851	ENSG00000285851.1	0.508376
ENSG00000213963	ENSG00000213963.7	0.508533
ENSG00000267248	ENSG00000267248.5	0.50867
ENSG00000226661	ENSG00000226661.1	0.509875
ENSG00000289574	ENSG00000289574.1	0.509991
ENSG00000234208	ENSG00000234208.1	0.510074
LINC02895	ENSG00000259380.6	0.510355
ENSG00000258924	ENSG00000258924.4	0.512363
PSMA3-AS1	ENSG00000257621.9	0.51318
NFATC2IP-AS1	ENSG00000260853.2	0.513293
ENSG00000253398	ENSG00000253398.1	0.513715
ARHGEF35-AS1	ENSG00000244198.7	0.514711
TNS2-AS1	ENSG00000257337.9	0.515017
ENSG00000257657	ENSG00000257657.3	0.515386
C8orf44	ENSG00000288596.2	0.515534
ENSG00000281383	ENSG00000281383.1	0.515647
TRMT2B-AS1	ENSG00000225839.2	0.515747
ENSG00000281566	ENSG00000281566.4	0.516492
MYH9-DT	ENSG00000223695.1	0.51711
MADCAM1-AS1	ENSG00000266933.2	0.517259
ENSG00000267827	ENSG00000267827.5	0.517381
EOLA1-DT	ENSG00000241769.7	0.517581
ENSG00000268087	ENSG00000268087.1	0.518142
ENSG00000288102	ENSG00000288102.1	0.51865
ENSG00000283549	ENSG00000283549.1	0.518855
ENSG00000258892	ENSG00000258892.1	0.519205
MAGI1-IT1	ENSG00000272610.1	0.519808
ENSG00000226965	ENSG00000226965.2	0.520852
ENSG00000224356	ENSG00000224356.5	0.520867
ENSG00000261695	ENSG00000261695.1	0.520897
ENSG00000266111	ENSG00000266111.2	0.521126
KMT2E-AS1	ENSG00000239569.5	0.521167
ENSG00000258559	ENSG00000258559.2	0.521344
THSD4-AS1	ENSG00000259964.7	0.52137
ENSG00000279738	ENSG00000279738.1	0.521564
ENSG00000285467	ENSG00000285467.1	0.521867
FGD5-AS1	ENSG00000225733.8	0.522395
C1QTNF7-AS1	ENSG00000249252.5	0.522755
LIX1-AS1	ENSG00000251513.2	0.522825
N4BP2L2-IT2	ENSG00000281026.1	0.522845
CNPY2-AS1	ENSG00000257303.4	0.523119
SRP14-DT	ENSG00000248508.10	0.524622
TAGAP-AS1	ENSG00000271913.9	0.524836
TTTY14	ENSG00000176728.10	0.52493
SCAMP1-AS1	ENSG00000245556.5	0.525102
MAPKAPK5-AS1	ENSG00000234608.9	0.525122
ENSG00000261775	ENSG00000261775.1	0.525185
DIAPH2-AS1	ENSG00000236256.9	0.525659
ITFG2-AS1-1	ENSG00000258325.2	0.525847
ALG1L9P	ENSG00000248671.9	0.526134
ENSG00000261523	ENSG00000261523.1	0.52654
ENSG00000214559	ENSG00000214559.3	0.526968
ENSG00000285664	ENSG00000285664.2	0.52722
NUDT16-DT	ENSG00000250608.2	0.52747
ENSG00000261098	ENSG00000261098.1	0.527687
HOXB-AS3	ENSG00000233101.10	0.528
ENSG00000253809	ENSG00000253809.1	0.528024
ENSG00000257458	ENSG00000257458.1	0.528828
HEXIM2-AS1	ENSG00000224505.4	0.529163
ZNF213-AS1	ENSG00000263072.10	0.530243
ENSG00000285572	ENSG00000285572.2	0.530324
TRAF3IP2-AS1	ENSG00000231889.9	0.530588
ENSG00000270792	ENSG00000270792.6	0.530802
SYNM-AS1	ENSG00000259475.1	0.531234
CKMT2-AS1	ENSG00000247572.9	0.531306
ENSG00000239407	ENSG00000239407.5	0.531763
SNHG12	ENSG00000197989.15	0.532358
ENSG00000225806	ENSG00000225806.8	0.532359
ENSG00000248101	ENSG00000248101.2	0.532762
ENSG00000282863	ENSG00000282863.1	0.53296
ENSG00000267009	ENSG00000267009.6	0.533251
ENSG00000260793	ENSG00000260793.4	0.533542
RNASEH2B-AS1	ENSG00000233672.9	0.533589
ENSG00000287044	ENSG00000287044.1	0.533599
LINC01473	ENSG00000237877.8	0.533895
ENSG00000285731	ENSG00000285731.1	0.535028
SP2-AS1	ENSG00000234494.8	0.535062
ENSG00000285679	ENSG00000285679.2	0.535075
GUSBP11	ENSG00000228315.12	0.535454
LINC02762	ENSG00000250303.6	0.535569
ENSG00000261140	ENSG00000261140.1	0.535744
ENSG00000267283	ENSG00000267283.1	0.535905
ENSG00000287923	ENSG00000287923.1	0.536612
ENSG00000283317	ENSG00000283317.1	0.536659
ENSG00000243176	ENSG00000243176.8	0.536963
ENSG00000226578	ENSG00000226578.1	0.537034
ENSG00000254865	ENSG00000254865.1	0.537099
ENSG00000227161	ENSG00000227161.1	0.537521
ENSG00000229839	ENSG00000229839.6	0.537586
ENSG00000286883	ENSG00000286883.1	0.5377
ENSG00000253200	ENSG00000253200.1	0.537794
ENSG00000286104	ENSG00000286104.1	0.538335
LINC00484	ENSG00000229694.8	0.538399
ITFG2-AS1	ENSG00000256150.2	0.538517
ENSG00000267243	ENSG00000267243.6	0.538677
ENSG00000227627	ENSG00000227627.5	0.538725
ENSG00000235066	ENSG00000235066.7	0.538925
WARS2-AS1	ENSG00000231365.7	0.539034
RSL1D1-DT	ENSG00000263307.2	0.539595
PCGF3-AS1	ENSG00000249592.7	0.540008
KANSL1L-AS1	ENSG00000229127.2	0.540018
ENSG00000260669	ENSG00000260669.2	0.540039
HSD17B1-AS1	ENSG00000266962.3	0.540268
TICAM2-AS1	ENSG00000249249.2	0.540494
ASH1L-AS1	ENSG00000235919.5	0.540547
ENSG00000254676	ENSG00000254676.1	0.540913
SLC12A2-DT	ENSG00000245937.10	0.541312
ENSG00000288606	ENSG00000288606.1	0.541695
ENSG00000258782	ENSG00000258782.3	0.541823
ENSG00000231731	ENSG00000231731.7	0.54183
ENSG00000236800	ENSG00000236800.1	0.541996
ENSG00000278932	ENSG00000278932.6	0.542421
ENSG00000284707	ENSG00000284707.2	0.542523
LINC00595	ENSG00000230417.12	0.542723
NPTN-IT1	ENSG00000281183.1	0.54299
ENSG00000286803	ENSG00000286803.1	0.543099
ENSG00000263316	ENSG00000263316.1	0.543216
NAPA-AS1	ENSG00000268061.6	0.544184
ENSG00000248664	ENSG00000248664.3	0.544291
ENSG00000278996	ENSG00000278996.1	0.544537
ENSG00000286040	ENSG00000286040.1	0.545049
ENSG00000273729	ENSG00000273729.1	0.545085
PCMTD1-DT	ENSG00000228801.8	0.545177
RAB30-DT	ENSG00000246067.10	0.545694
AGA-DT	ENSG00000250131.2	0.545775
FAM66E	ENSG00000225725.4	0.545805
FAM85B	ENSG00000253893.2	0.546061
ENSG00000287551	ENSG00000287551.1	0.546135
ENSG00000260971	ENSG00000260971.4	0.546147
ENSG00000272754	ENSG00000272754.1	0.546257
TMSB15B-AS1	ENSG00000231728.5	0.54654
ARRDC1-AS1	ENSG00000203993.7	0.546705
VPS13B-DT	ENSG00000253948.4	0.546939
ENSG00000286724	ENSG00000286724.1	0.547074
ENSG00000249159	ENSG00000249159.6	0.547314
LINC01258	ENSG00000249534.2	0.547398
ATF6-DT	ENSG00000226889.4	0.547653
ENSG00000288044	ENSG00000288044.3	0.547768
ENSG00000260425	ENSG00000260425.1	0.547774
ENSG00000228395	ENSG00000228395.3	0.547796
ENSG00000290018	ENSG00000290018.1	0.547797
RRAGC-DT	ENSG00000228436.4	0.547839
ENSG00000272316	ENSG00000272316.1	0.547914
SNHG7	ENSG00000233016.9	0.547988
LINC00938	ENSG00000273015.3	0.548421
MEF2C-AS1	ENSG00000248309.9	0.548912
DANCR	ENSG00000226950.8	0.549189
GOLGA8M-1	ENSG00000261480.1	0.5495
ALOX12-AS1	ENSG00000215067.12	0.549563
TMEM9B-AS1	ENSG00000254860.7	0.549638
ENSG00000285184	ENSG00000285184.5	0.549646
LINC02015	ENSG00000231574.7	0.549808
ENSG00000258902	ENSG00000258902.2	0.550165
ENSG00000240731	ENSG00000240731.1	0.550242
DNAJC3-DT	ENSG00000247400.6	0.550336
PTPN23-DT	ENSG00000260236.2	0.550865
ENSG00000257083	ENSG00000257083.7	0.551064
LINC00339	ENSG00000218510.9	0.551333
ENSG00000260608	ENSG00000260608.1	0.551802
MAP4K3-DT	ENSG00000231312.8	0.551839
ENSG00000235450	ENSG00000235450.1	0.551892
ENSG00000224363	ENSG00000224363.2	0.55193
ENSG00000289750	ENSG00000289750.1	0.551966
ENSG00000227486	ENSG00000227486.4	0.55226
RNF216-IT1	ENSG00000237738.1	0.552268
CCDC18-AS1	ENSG00000223745.8	0.552412
LINC01036	ENSG00000230426.5	0.552847
ENSG00000286664	ENSG00000286664.1	0.552949
ENSG00000259077	ENSG00000259077.1	0.552976
TBX3-AS1	ENSG00000257817.2	0.553238
LINC01618	ENSG00000250302.3	0.553447
ENSG00000233571	ENSG00000233571.1	0.553456
ENSG00000261427	ENSG00000261427.6	0.553957
ENSG00000261553	ENSG00000261553.5	0.554029
SNHG6	ENSG00000245910.9	0.554066
SH3BP5-AS1	ENSG00000224660.2	0.554479
EBLN3P	ENSG00000281649.3	0.55462
ENSG00000286591	ENSG00000286591.1	0.554872
ENSG00000242798	ENSG00000242798.1	0.554883
KLF2-DT	ENSG00000267275.1	0.554966
ENSG00000224972	ENSG00000224972.1	0.554968
ENSG00000267174	ENSG00000267174.7	0.555095
ENSG00000260035	ENSG00000260035.1	0.555234
LINC02934	ENSG00000204929.13	0.555435
ENSG00000269107	ENSG00000269107.1	0.555572
GTF3C2-AS2	ENSG00000234072.1	0.555619
ENSG00000235085	ENSG00000235085.3	0.555622
ENSG00000240591	ENSG00000240591.2	0.555728
ENSG00000261487	ENSG00000261487.1	0.555945
ENSG00000251600	ENSG00000251600.8	0.555968
MAD2L1-DT	ENSG00000250938.8	0.556105
ENSG00000263212	ENSG00000263212.2	0.556311
ENSG00000259805	ENSG00000259805.1	0.556579
ENSG00000259628	ENSG00000259628.1	0.556604
ENSG00000287272	ENSG00000287272.1	0.556697
ENSG00000255422	ENSG00000255422.4	0.556883
ENSG00000233420	ENSG00000233420.2	0.556945
ENSG00000263798	ENSG00000263798.2	0.557281
ENSG00000289546	ENSG00000289546.1	0.557342
ENSG00000251031	ENSG00000251031.2	0.557612
ENSG00000258199	ENSG00000258199.1	0.557734
ENSG00000278133	ENSG00000278133.1	0.557823
