## Supplementary material for "Tabula Sapiens reveals the non-coding RNA landscape across 22 human organs and tissues": Table S5

### Sheet: expression
Gene Family	Endothelial cell	Fibroblast	Macrophage	Skeletal muscle satellite cell	Smooth muscle cell	T cell	Pericyte	Neuron	Skeletal muscle cell	Plasma cell	Monocyte	Basal epithelial cell
tRNA-Ala-AGC-8	1.02063	1.03256	1.87102	1.12145	1.24691	1.5782	1.66182	0.891088	1.00351	0.838246	0.541432	0.59081
tRNA-Ala-AGC-9	0.0127528	0.0122526	0.0153958	0.0194504	0.0133511	0.0145028	0.00599673	0.00678389	0.011775	0.0230086	0.00883439	0
tRNA-Ala-CGC-3	0.144108	0.113584	0.0837616	0.0912416	0.103531	0.11347	0.142829	0.087657	0.351772	0.029942	0.0318455	0.0511615
tRNA-Arg-ACG-2	0.939427	1.11712	1.12604	1.08331	1.107	0.868142	1.46435	0.658635	0.777625	0.516601	0.411954	0.743434
tRNA-Arg-CCG-1	1.41575	1.03044	1.19192	0.609308	1.54901	1.93778	1.65177	0.698519	0.649422	0.721994	1.53846	1.15896
tRNA-Arg-CCG-2	1.32242	1.07527	0.392221	0.153006	1.36263	0.819567	1.50123	0.377359	0.995184	0.265552	1.01885	1.09345
tRNA-Arg-CCT-2	1.91271	1.97794	1.74735	1.4281	1.7415	1.27749	1.82966	0.444404	1.18365	0.795825	1.54765	1.63694
tRNA-Arg-CCT-3	0.777076	0.57472	0.30744	0.542251	1.19692	0.300665	1.00693	0.212989	0.249123	0.160432	0.151771	0.41148
tRNA-Arg-CCT-4	2.68609	2.64294	2.57668	2.37684	2.15932	2.63449	2.56151	1.19943	1.79224	1.43308	3.85821	2.6866
tRNA-Arg-TCT-1	1.71466	1.5046	1.61686	1.0479	1.80025	2.37971	2.01368	1.1864	1.06618	0.753168	1.99041	1.50626
tRNA-Asp-GTC-2	1.7513	1.9654	0.715967	3.88873	1.25817	0.899392	1.56661	1.13034	3.15047	0.426908	0.328995	0.517214
tRNA-Gln-CTG-3	0.156692	0.424892	0.295236	0.409803	0.769981	0.112062	0.813626	0.0966567	0.308164	0.114148	0.00329798	0.108534
tRNA-Glu-CTC-1	0.240321	0.245423	0.340101	0.121758	0.36291	0.404493	0.31736	0.79589	0.139431	0.475013	0.366819	0.346049
tRNA-Glu-CTC-2	0.183631	0.171109	0.225671	0.0986805	0.229969	0.298443	0.193131	0.573434	0.143504	0.359662	0.204658	0.237997
tRNA-Glu-TTC-4	0.0325462	0.0330215	0.0264422	0.0246823	0.0947494	0.042462	0.0460451	0.144185	0.0637734	0.0600846	0.0461508	0.0109303
tRNA-Gly-CCC-2	3.73696	3.85858	3.52505	2.9835	3.63302	3.7251	3.83171	1.92064	2.89031	2.18779	4.3908	3.45136
tRNA-Gly-GCC-1	1.16372	1.94346	1.949	1.13736	1.2903	0.789798	1.38754	0.667079	0.870597	0.718153	1.27267	1.66413
tRNA-Gly-GCC-2	5.10231	5.50363	5.06529	5.0721	5.18988	5.30692	5.21243	3.21775	4.55589	3.45715	5.80828	5.14864
tRNA-Gly-GCC-3	0.0276109	0.0241638	0.0193063	0.0369729	0.0309129	0.0251745	0.0322151	0.0661583	0.105495	0.0421303	0.0244289	0.0109557
tRNA-Gly-TCC-1	2.33252	2.79369	2.17338	1.88427	2.82231	2.83624	2.93026	0.446449	1.47565	1.28109	4.3989	2.90115
tRNA-Gly-TCC-2	1.77427	1.77038	0.847118	1.94499	1.94893	2.15035	2.07178	0.630147	1.04327	1.15843	1.97758	2.23512
tRNA-Gly-TCC-3	2.07565	1.95583	1.39665	1.09991	2.07745	1.51902	2.22763	0.221783	1.05623	0.658336	1.96215	2.31472
tRNA-His-GTG-1	3.21442	3.14958	3.21025	3.4816	2.90609	2.05362	3.06291	1.40472	3.30519	1.80525	2.46819	1.65694
tRNA-Leu-AAG-2	2.76118	2.76996	3.49176	2.24648	3.13624	3.35501	3.35046	2.14142	2.00065	2.02425	2.00517	2.38324
tRNA-Leu-AAG-3	1.52244	1.53267	2.05073	1.23132	1.65063	1.93395	1.74386	1.27451	1.14529	1.20188	1.29538	1.4129
tRNA-Leu-TAG-3	1.60897	1.19417	0.602577	1.45955	1.62144	1.44283	1.59943	0.344907	0.747211	0.49748	0.981689	0.934143
tRNA-Lys-CTT-2	3.17762	2.58588	1.71609	2.76896	2.81454	1.7498	2.48092	0.660122	1.39922	0.814889	0.939131	1.64989
tRNA-Lys-TTT-3	2.20913	1.81208	1.60952	3.19423	1.85655	1.89689	1.4708	0.51322	0.565734	1.15941	1.20311	1.33991
tRNA-Pro-TGG-1	0.623054	0.59421	0.310354	1.3159	0.317056	0.191571	0.428026	0.315818	0.582497	0.154932	0.308852	0.0923086
tRNA-Pro-TGG-3	1.20976	1.53172	1.14135	2.68839	0.863983	0.895691	1.23599	0.737721	1.63033	0.544932	0.814863	0.362993
tRNA-SeC-TCA-1	2.20327	1.16509	0.817073	0.617798	1.59408	2.01348	1.79663	0.657837	1.65681	0.609753	2.86038	1.88314
tRNA-Val-CAC-1	0.658547	0.661952	0.607075	0.976148	0.623453	0.559684	0.680421	1.08008	0.516126	0.517131	0.179738	0.251314
tRNA-Val-CAC-4	0.28195	0.315145	0.337582	0.300161	0.265667	0.269934	0.379221	0.522126	0.253987	0.285179	0.089617	0.0947517
tRNA-Val-CAC-5	0.281317	0.334903	0.32788	0.369026	0.263749	0.300996	0.356137	0.689776	0.273629	0.334582	0.0718727	0.105397
tRNA-iMet-CAT-1	2.40413	2.99623	3.38052	3.4171	2.31518	2.56339	2.39359	1.18513	2.28017	1.33155	1.07811	1.39333
tRNA-iMet-CAT-2	0.149423	0.197097	0.0770219	0.413235	0.0509744	0.0428025	0.152616	0.131336	0.390453	0.0449922	0.0113577	0.0116418

### Sheet: log2FC
Gene Family	Endothelial cell	Fibroblast	Macrophage	Skeletal muscle satellite cell	Smooth muscle cell	T cell	Pericyte	Neuron	Skeletal muscle cell	Plasma cell	Monocyte	Basal epithelial cell
tRNA-Ala-AGC-8	-0.550632	-0.576308	1.42202	-0.258853	0.0189734	0.760877	0.827728	-0.782095	-0.506654	-0.93741	-1.81758	-1.64284
tRNA-Ala-AGC-9	-0.0838642	-0.1693	0.246144	0.587669	-0.00409308	0.135515	-1.18797	-0.999157	-0.187415	0.83716	-0.61968	-23.7259
tRNA-Ala-CGC-3	0.590306	0.150779	-0.409586	-0.234522	-0.0315669	0.12791	0.479911	-0.286344	1.94567	-1.92239	-1.81877	-1.1076
tRNA-Arg-ACG-2	-0.145103	0.376107	0.357416	0.218894	0.274077	-0.338792	1.00445	-0.877937	-0.530977	-1.37581	-1.7792	-0.636846
tRNA-Arg-CCG-1	0.352666	-0.655119	-0.179477	-1.68788	0.58024	1.4398	0.7513	-1.35479	-1.48588	-1.31615	0.541407	-0.225805
tRNA-Arg-CCG-2	1.14575	0.5748	-1.81573	-3.24214	1.08928	-0.211475	1.31966	-1.67733	0.243904	-2.31469	0.306539	0.475412
tRNA-Arg-CCT-2	0.504094	0.714841	0.161355	-0.473472	0.133109	-0.84715	0.286071	-2.9895	-0.935481	-1.89847	-0.2296	-0.0621336
tRNA-Arg-CCT-3	0.921044	0.200009	-1.10885	0.0412166	1.88217	-1.12224	1.36063	-1.58343	-1.31567	-2.06883	-2.14144	-0.473552
tRNA-Arg-CCT-4	0.265259	0.206779	0.0613216	-0.280787	-0.653936	0.163695	0.0284794	-2.37964	-1.23737	-1.95745	2.05413	0.228777
tRNA-Arg-TCT-1	0.125866	-0.363923	-0.0822734	-1.26495	0.271619	1.41647	0.635473	-0.912468	-1.1604	-1.98766	0.597744	-0.27872
tRNA-Asp-GTC-2	0.600543	1.18104	-1.95824	4.13387	-0.447715	-1.3763	0.174118	-0.697765	2.75043	-2.75204	-3.1865	-2.36776
tRNA-Gln-CTG-3	-1.23077	0.798261	-0.0700739	0.539775	1.87509	-1.75303	1.89812	-1.83975	0.0128549	-1.61256	-6.81477	-1.6732
tRNA-Glu-CTC-1	-0.493087	-0.500445	0.187961	-1.55571	0.286504	0.537596	0.0402306	1.79406	-1.28717	0.78356	0.296243	0.191443
tRNA-Glu-CTC-2	-0.321468	-0.496117	0.0673951	-1.28847	0.0926737	0.609999	-0.198192	1.72063	-0.66176	0.878715	-0.103779	0.146569
tRNA-Glu-TTC-4	-0.365074	-0.375705	-0.709726	-0.752807	1.4162	0.0929436	0.205949	1.99371	0.688286	0.627431	0.210309	-1.93179
tRNA-Gly-CCC-2	0.26744	0.539106	-0.108206	-0.962945	0.0742774	0.238309	0.374348	-2.63856	-1.05289	-2.24369	1.22445	-0.206158
tRNA-Gly-GCC-1	-0.642796	1.23216	1.10056	-0.635185	-0.302177	-1.60364	-0.0962996	-1.7852	-1.21493	-1.67176	-0.329492	0.429773
tRNA-Gly-GCC-2	-0.0737605	0.695472	-0.137778	-0.112498	0.0698103	0.272119	0.101119	-2.88479	-0.862349	-2.58507	0.994294	0.00575315
tRNA-Gly-GCC-3	0.0188057	-0.234894	-0.587431	0.478378	0.194032	-0.137235	0.249516	1.34523	2.03577	0.672773	-0.168539	-1.35536
tRNA-Gly-TCC-1	-0.3326	0.594499	-0.636792	-1.0804	0.520114	0.589469	0.67219	-4.38825	-1.75312	-2.20581	2.93422	0.625768
tRNA-Gly-TCC-2	0.219592	0.23657	-1.97279	0.50737	0.51486	0.950489	0.70792	-2.33207	-1.23772	-1.02259	0.548388	0.982364
tRNA-Gly-TCC-3	0.766497	0.58852	-0.664244	-1.23249	0.683366	-0.380766	0.912208	-4.22546	-1.26585	-2.35168	0.462786	1.05589
tRNA-His-GTG-1	0.629552	0.572934	0.620722	0.987001	0.0622872	-1.48328	0.305728	-2.47607	0.666009	-1.78244	-0.640921	-2.02216
tRNA-Leu-AAG-2	-0.229671	-0.238359	1.0916	-1.06642	0.404735	0.820274	0.722284	-1.19435	-1.41415	-1.42591	-1.44329	-0.805294
tRNA-Leu-AAG-3	-0.235956	-0.238066	0.868376	-0.807996	0.0371991	0.611573	0.20568	-0.685766	-0.945236	-0.856286	-0.652382	-0.414599
tRNA-Leu-TAG-3	0.977285	0.00904639	-1.70081	0.565882	0.886428	0.580087	0.812302	-2.50898	-1.04978	-1.89458	-0.471263	-0.583316
tRNA-Lys-CTT-2	1.74065	0.722096	-1.05601	0.876508	0.952182	-0.957141	0.38392	-3.22708	-1.48042	-2.8543	-2.51332	-1.03631
tRNA-Lys-TTT-3	0.741765	-0.0616819	-0.47913	2.30007	0.032195	0.114512	-0.67703	-3.02349	-2.81293	-1.32702	-1.21991	-0.933251
tRNA-Pro-TGG-1	0.634766	0.589873	-0.847585	2.40107	-0.7338	-1.67864	-0.181435	-0.712427	0.391968	-1.90415	-0.759674	-2.68441
tRNA-Pro-TGG-3	-0.0629079	0.778538	-0.232433	2.68987	-0.880435	-0.859259	0.00102322	-1.18064	0.75623	-1.81606	-0.984045	-2.53092
tRNA-SeC-TCA-1	1.58539	-0.746962	-1.59947	-2.03895	0.280797	1.15719	0.640636	-1.84208	0.378176	-2.03352	2.42376	0.793155
tRNA-Val-CAC-1	0.107282	0.133849	-0.0822552	0.989127	-0.0188108	-0.25731	0.158849	1.1778	-0.377352	-0.387193	-2.2006	-1.65037
tRNA-Val-CAC-4	-0.0794368	0.160854	0.284524	0.0399668	-0.175267	-0.159385	0.449817	1.03244	-0.239924	-0.0499104	-1.90246	-1.81186
tRNA-Val-CAC-5	-0.190054	0.178589	0.115393	0.319543	-0.282973	-0.0550345	0.244628	1.49249	-0.20722	0.136677	-2.32795	-1.73962
tRNA-iMet-CAT-1	-0.454236	0.71995	1.33729	1.24895	-0.556556	-0.149941	-0.409004	-2.57268	-0.582193	-2.32717	-2.84007	-2.17068
tRNA-iMet-CAT-2	0.207722	0.872882	-0.959679	2.06722	-1.51472	-1.86693	0.211255	-0.0282601	1.7599	-1.6828	-3.69445	-3.6517

### Sheet: adjusted_pvals
Gene Family	Endothelial cell	Fibroblast	Macrophage	Skeletal muscle satellite cell	Smooth muscle cell	T cell	Pericyte	Neuron	Skeletal muscle cell	Plasma cell	Monocyte	Basal epithelial cell
tRNA-Ala-AGC-8	3.71695e-09	4.02665e-15	1.72349e-78	0.0505177	1	3.31418e-22	2.59307e-07	0.000754489	1	4.3515e-10	4.20089e-20	1.2239e-13
tRNA-Ala-AGC-9	1	1	1	1	1	1	1	1	1	1	1	1
tRNA-Ala-CGC-3	0.886255	1	1	1	1	1	1	1	1	0.56254	0.929449	1
tRNA-Arg-ACG-2	1	3.72111e-08	0.0273102	1	0.0372927	0.00353115	1.19784e-09	0.000830365	1	8.83324e-15	1.33218e-14	0.0223769
tRNA-Arg-CCG-1	2.27979e-06	5.02646e-18	0.0332985	3.3407e-33	1.15518e-06	8.37167e-76	1.5686e-05	3.53435e-08	0.00996406	5.99913e-17	0.00877692	0.876215
tRNA-Arg-CCG-2	7.96527e-44	3.44847e-16	7.07717e-62	1.56383e-46	5.79924e-19	0.44613	1.8185e-13	4.65736e-08	1	5.17928e-24	0.747619	0.168868
tRNA-Arg-CCT-2	4.51413e-15	1.88746e-40	0.106382	5.5565e-06	1	1.82639e-30	0.328082	2.11585e-35	0.0677371	4.52165e-43	0.243138	1
tRNA-Arg-CCT-3	1.3033e-18	0.0301345	5.41906e-14	1	8.42019e-35	2.30227e-12	1.19784e-09	0.00120176	1	5.23885e-10	1.1944e-07	0.942166
tRNA-Arg-CCT-4	7.9855e-06	0.000449815	0.694453	5.73425e-05	2.0192e-13	1	1	4.10577e-38	0.000476557	2.51003e-60	2.39576e-88	0.0119375
tRNA-Arg-TCT-1	0.449341	3.11309e-09	1	2.6377e-30	0.185628	1.96453e-103	0.000211038	8.53424e-06	0.00998092	9.79244e-47	0.000252286	0.350153
tRNA-Asp-GTC-2	9.21004e-16	1.21792e-90	1.69521e-118	0	0.000476364	1.59181e-56	0.936653	0.00117175	4.57428e-16	1.59906e-54	7.82575e-48	1.6716e-28
tRNA-Gln-CTG-3	2.67706e-06	2.64491e-08	0.955648	0.42585	3.90455e-21	3.35001e-09	6.76601e-13	0.160421	1	0.00411509	0.00014134	0.0976731
tRNA-Glu-CTC-1	0.502904	0.200882	1	0.049971	1	0.196914	1	0.00216421	1	0.41413	1	1
tRNA-Glu-CTC-2	1	0.277558	1	0.112198	1	0.102521	1	0.0108171	1	0.27974	1	1
tRNA-Glu-TTC-4	1	1	1	1	1	1	1	1	1	1	1	1
tRNA-Gly-CCC-2	1.16037e-06	1.17523e-24	5.3292e-06	1.7512e-49	0.561718	1.66988e-09	0.208055	6.41576e-38	0.00609892	2.03949e-65	8.52503e-22	0.963765
tRNA-Gly-GCC-1	1.22372e-11	2.48473e-86	2.41074e-44	2.31162e-07	0.561718	2.77513e-65	1	1.56745e-12	0.0403595	1.06713e-25	0.159588	0.118219
tRNA-Gly-GCC-2	1.5641e-19	2.21153e-44	1	4.45274e-31	0.526714	2.52897e-08	0.923461	2.10464e-42	0.0305813	4.2974e-64	4.65059e-39	1.94203e-06
tRNA-Gly-GCC-3	1	1	1	1	1	1	1	1	1	1	1	1
tRNA-Gly-TCC-1	1.86044e-14	8.3904e-31	1.50698e-23	3.3407e-33	4.84843e-08	1.33571e-16	2.14113e-06	8.85103e-79	1.23294e-06	1.67304e-64	1.9361e-158	1.72407e-08
tRNA-Gly-TCC-2	0.00194048	0.000114938	6.70752e-132	7.59657e-05	1.16253e-05	2.84278e-34	7.97304e-06	4.24525e-22	0.0134987	2.37744e-14	0.00661243	1.10076e-08
tRNA-Gly-TCC-3	2.6646e-34	4.65298e-25	9.55593e-22	8.40732e-26	1.80406e-10	1.30546e-08	1.19784e-09	7.17893e-48	0.00609892	1.80358e-58	0.00337119	9.06712e-14
tRNA-His-GTG-1	3.37097e-16	1.92019e-23	7.13136e-35	8.84797e-33	1	8.29103e-111	0.296644	1.86598e-33	0.0210554	6.58246e-43	1.03775e-07	3.04634e-42
tRNA-Leu-AAG-2	3.42126e-08	7.33753e-11	1.03949e-111	2.46698e-26	0.0153411	5.56264e-33	0.000117437	2.6727e-06	0.000414508	1.11925e-24	3.29569e-29	2.68624e-07
tRNA-Leu-AAG-3	0.000934063	6.01319e-05	7.29449e-56	1.3007e-18	1	1.49915e-21	0.785784	0.000176364	0.0305813	3.56734e-14	4.10621e-07	0.0212615
tRNA-Leu-TAG-3	1.42923e-38	1	2.10289e-76	0.000631256	7.89125e-15	2.11393e-12	2.18489e-06	2.3561e-16	0.119718	2.07928e-26	0.0397216	0.0152806
tRNA-Lys-CTT-2	2.89303e-158	1.23739e-34	3.41965e-48	3.00435e-20	1.31002e-18	1.71892e-38	0.208055	2.77517e-44	0.000407245	5.07569e-86	1.6604e-55	2.94397e-10
tRNA-Lys-TTT-3	2.33685e-26	1	6.46178e-11	3.00527e-108	1	0.886258	0.00307083	2.91641e-32	8.95521e-10	7.5505e-22	6.593e-14	5.17615e-07
tRNA-Pro-TGG-1	4.45165e-05	6.2354e-07	2.52714e-05	1.6478e-50	0.0369611	8.9508e-15	1	0.569544	1	2.81325e-06	0.248736	3.01006e-05
tRNA-Pro-TGG-3	1	1.72576e-32	0.00328398	4.88297e-131	4.84843e-08	3.80145e-17	1	1.36574e-06	0.874924	3.07165e-25	1.8319e-07	9.63494e-23
tRNA-SeC-TCA-1	4.25365e-118	8.2463e-23	1.58404e-87	4.18156e-52	0.246518	6.50122e-52	0.000211038	1.28935e-14	1	4.8901e-37	4.24656e-65	1.43218e-06
tRNA-Val-CAC-1	0.36638	0.192324	0.584647	5.39094e-07	1	0.267556	1	0.0191144	1	0.0772917	1.70506e-08	0.000111471
tRNA-Val-CAC-4	1	0.0460567	1	1	1	1	0.298485	0.761171	1	0.758541	0.000142282	0.00497093
tRNA-Val-CAC-5	1	0.0230063	1	1	1	1	0.956073	0.0170034	1	1	8.46639e-06	0.00468726
tRNA-iMet-CAT-1	3.34358e-16	5.71321e-36	5.59082e-131	4.88386e-45	8.2627e-11	0.0199966	0.00766931	1.39239e-36	1	5.45158e-70	2.63892e-85	2.9185e-47
tRNA-iMet-CAT-2	1	0.0135779	0.168095	1.37082e-09	0.561718	0.0142098	1	1	1	0.454581	0.262982	0.460452
