## Supplementary material for "Tabula Sapiens reveals the non-coding RNA landscape across 22 human organs and tissues": Table S7

### Sheet: cell_cycle_genes
gene_name	gene_id	biotype	method	consistent cluster
ENSG00000289256	ENSG00000289256.2	lncRNA	Cells	G1+
ZNF470-DT	ENSG00000269696.3	lncRNA	Cells	G1+
ADK	ENSG00000156110.15	protein_coding	Cells	S+
ANKS1B	ENSG00000185046.20	protein_coding	Cells	S+
ARFGEF1	ENSG00000066777.9	protein_coding	Cells	S+
ARID1B	ENSG00000049618.24	protein_coding	Cells	S+
ASH1L	ENSG00000116539.14	protein_coding	Cells	S+
ATAD2	ENSG00000156802.13	protein_coding	Cells	S+
AUTS2	ENSG00000158321.19	protein_coding	Cells	S+
BLM	ENSG00000197299.13	protein_coding	Cells	S+
BRIP1	ENSG00000136492.10	protein_coding	Cells	S+
CASP8AP2	ENSG00000118412.13	protein_coding	Cells	S+
CCNE2	ENSG00000175305.18	protein_coding	Cells	S+
CDC45	ENSG00000093009.11	protein_coding	Cells	S+
CDC6	ENSG00000094804.12	protein_coding	Cells	S+
CDCA7	ENSG00000144354.15	protein_coding	Cells	S+
CENPU	ENSG00000151725.12	protein_coding	Cells	S+
CHAF1B	ENSG00000159259.8	protein_coding	Cells	S+
CLSPN	ENSG00000092853.14	protein_coding	Cells	S+
CSMD1	ENSG00000183117.20	protein_coding	Cells	S+
DIAPH2	ENSG00000147202.19	protein_coding	Cells	S+
DIP2C	ENSG00000151240.17	protein_coding	Cells	S+
DMD	ENSG00000198947.18	protein_coding	Cells	S+
DSCC1	ENSG00000136982.6	protein_coding	Cells	S+
DTL	ENSG00000143476.18	protein_coding	Cells	S+
E2F8	ENSG00000129173.13	protein_coding	Cells	S+
ENSG00000284512	ENSG00000284512.1	protein_coding	Cells	S+
EXO1	ENSG00000174371.17	protein_coding	Cells	S+
FAF1	ENSG00000185104.21	protein_coding	Cells	S+
FAM13B	ENSG00000031003.11	protein_coding	Cells	S+
FEN1	ENSG00000168496.4	protein_coding	Cells	S+
GINS2	ENSG00000131153.9	protein_coding	Cells	S+
GMNN	ENSG00000112312.10	protein_coding	Cells	S+
GPC5	ENSG00000179399.15	protein_coding	Cells	S+
HELLS	ENSG00000119969.16	protein_coding	Cells	S+
IGF2R	ENSG00000197081.16	protein_coding	Cells	S+
JMJD1C	ENSG00000171988.20	protein_coding	Cells	S+
KMT2C	ENSG00000055609.21	protein_coding	Cells	S+
KMT2E	ENSG00000005483.23	protein_coding	Cells	S+
MAGI3	ENSG00000081026.19	protein_coding	Cells	S+
MCM2	ENSG00000073111.14	protein_coding	Cells	S+
MCM4	ENSG00000104738.19	protein_coding	Cells	S+
MCM5	ENSG00000100297.16	protein_coding	Cells	S+
MCM6	ENSG00000076003.5	protein_coding	Cells	S+
MSH2	ENSG00000095002.15	protein_coding	Cells	S+
NAALADL2	ENSG00000177694.16	protein_coding	Cells	S+
NAMPT	ENSG00000105835.13	protein_coding	Cells	S+
NASP	ENSG00000132780.17	protein_coding	Cells	S+
NELL1	ENSG00000165973.19	protein_coding	Cells	S+
NRG1	ENSG00000157168.20	protein_coding	Cells	S+
OXSR1	ENSG00000172939.9	protein_coding	Cells	S+
PBRM1	ENSG00000163939.18	protein_coding	Cells	S+
PCNA	ENSG00000132646.11	protein_coding	Cells	S+
PDXDC1	ENSG00000179889.20	protein_coding	Cells	S+
PEBP4	ENSG00000134020.8	protein_coding	Cells	S+
PHLPP1	ENSG00000081913.14	protein_coding	Cells	S+
PLCH1	ENSG00000114805.18	protein_coding	Cells	S+
POLA1	ENSG00000101868.13	protein_coding	Cells	S+
POLD3	ENSG00000077514.9	protein_coding	Cells	S+
POLG2	ENSG00000256525.8	protein_coding	Cells	S+
POU2F1	ENSG00000143190.23	protein_coding	Cells	S+
PRIM1	ENSG00000198056.15	protein_coding	Cells	S+
RAD51	ENSG00000051180.17	protein_coding	Cells	S+
RAD51AP1	ENSG00000111247.15	protein_coding	Cells	S+
RALGAPA1	ENSG00000174373.17	protein_coding	Cells	S+
RB1CC1	ENSG00000023287.13	protein_coding	Cells	S+
RFC2	ENSG00000049541.11	protein_coding	Cells	S+
RNF10	ENSG00000022840.17	protein_coding	Cells	S+
RPA2	ENSG00000117748.10	protein_coding	Cells	S+
RRM1	ENSG00000167325.15	protein_coding	Cells	S+
RRM2	ENSG00000171848.16	protein_coding	Cells	S+
SBF2	ENSG00000133812.18	protein_coding	Cells	S+
SCAPER	ENSG00000140386.13	protein_coding	Cells	S+
SCMH1	ENSG00000010803.17	protein_coding	Cells	S+
SDK1	ENSG00000146555.20	protein_coding	Cells	S+
SENP7	ENSG00000138468.16	protein_coding	Cells	S+
SESTD1	ENSG00000187231.14	protein_coding	Cells	S+
SLBP	ENSG00000163950.13	protein_coding	Cells	S+
SPIDR	ENSG00000164808.17	protein_coding	Cells	S+
ST3GAL6	ENSG00000064225.13	protein_coding	Cells	S+
STAG1	ENSG00000118007.13	protein_coding	Cells	S+
STARD9	ENSG00000159433.12	protein_coding	Cells	S+
TBC1D16	ENSG00000167291.16	protein_coding	Cells	S+
TEAD1	ENSG00000187079.20	protein_coding	Cells	S+
TIPIN	ENSG00000075131.10	protein_coding	Cells	S+
TTC37	ENSG00000198677.13	protein_coding	Cells	S+
TYMS	ENSG00000176890.16	protein_coding	Cells	S+
UBR7	ENSG00000012963.15	protein_coding	Cells	S+
UHRF1	ENSG00000276043.5	protein_coding	Cells	S+
UNG	ENSG00000076248.12	protein_coding	Cells	S+
USP1	ENSG00000162607.13	protein_coding	Cells	S+
USP34	ENSG00000115464.15	protein_coding	Cells	S+
UTRN	ENSG00000152818.19	protein_coding	Cells	S+
WDR76	ENSG00000092470.12	protein_coding	Cells	S+
ZFPM2	ENSG00000169946.14	protein_coding	Cells	S+
CDC37L1-DT	ENSG00000273061.3	lncRNA	Cells	S+
ENSG00000225689	ENSG00000225689.2	lncRNA	Cells	S+
ENSG00000226281	ENSG00000226281.6	lncRNA	Cells	S+
ENSG00000226398	ENSG00000226398.1	lncRNA	Cells	S+
ENSG00000228999	ENSG00000228999.4	lncRNA	Cells	S+
ENSG00000230615	ENSG00000230615.8	lncRNA	Cells	S+
ENSG00000231236	ENSG00000231236.2	lncRNA	Cells	S+
ENSG00000234810	ENSG00000234810.4	lncRNA	Cells	S+
ENSG00000235813	ENSG00000235813.1	lncRNA	Cells	S+
ENSG00000237844	ENSG00000237844.2	lncRNA	Cells	S+
ENSG00000243176	ENSG00000243176.8	lncRNA	Cells	S+
ENSG00000244332	ENSG00000244332.1	lncRNA	Cells	S+
ENSG00000245768	ENSG00000245768.7	lncRNA	Cells	S+
ENSG00000254987	ENSG00000254987.1	lncRNA	Cells	S+
ENSG00000259899	ENSG00000259899.1	lncRNA	Cells	S+
ENSG00000260616	ENSG00000260616.6	lncRNA	Cells	S+
ENSG00000269635	ENSG00000269635.1	lncRNA	Cells	S+
ENSG00000279571	ENSG00000279571.3	lncRNA	Cells	S+
ENSG00000284418	ENSG00000284418.3	lncRNA	Cells	S+
ENSG00000286242	ENSG00000286242.1	lncRNA	Cells	S+
ENSG00000286836	ENSG00000286836.1	lncRNA	Cells	S+
ENSG00000287578	ENSG00000287578.1	lncRNA	Cells	S+
ENSG00000288595	ENSG00000288595.2	lncRNA	Cells	S+
ENSG00000289148	ENSG00000289148.1	lncRNA	Cells	S+
ENSG00000289911	ENSG00000289911.1	lncRNA	Cells	S+
ENTPD1-AS1	ENSG00000226688.9	lncRNA	Cells	S+
F11-AS1	ENSG00000251165.6	lncRNA	Cells	S+
ITFG2-AS1	ENSG00000256150.2	lncRNA	Cells	S+
LINC00174	ENSG00000179406.10	lncRNA	Cells	S+
LINC00378	ENSG00000225249.6	lncRNA	Cells	S+
LINC00683	ENSG00000266256.3	lncRNA	Cells	S+
LINC01320	ENSG00000228262.11	lncRNA	Cells	S+
LINC02351	ENSG00000277987.3	lncRNA	Cells	S+
LINC02742	ENSG00000249867.6	lncRNA	Cells	S+
LNC-LBCS	ENSG00000228412.9	lncRNA	Cells	S+
NBR2	ENSG00000198496.12	lncRNA	Cells	S+
SLC16A1-AS1	ENSG00000226419.8	lncRNA	Cells	S+
STX18-AS1	ENSG00000247708.8	lncRNA	Cells	S+
TALAM1	ENSG00000289740.1	lncRNA	Cells	S+
TOB1-AS1	ENSG00000229980.5	lncRNA	Cells	S+
TTTY14	ENSG00000176728.10	lncRNA	Cells	S+
IGKV2-30	ENSG00000243238.1	IG_V_gene	Cells	S+
PGAM1P5	ENSG00000257150.4	transcribed_processed_pseudogene	Cells	S+
EMBP1	ENSG00000231752.8	transcribed_unprocessed_pseudogene	Cells	S+
SMG1P3	ENSG00000180747.15	transcribed_unprocessed_pseudogene	Cells	S+
SPATA31D5P	ENSG00000240632.6	transcribed_unprocessed_pseudogene	Cells	S+
ATAD2	ENSG00000156802.13	protein_coding	Nuclei	S+
BLM	ENSG00000197299.13	protein_coding	Nuclei	S+
BRIP1	ENSG00000136492.10	protein_coding	Nuclei	S+
CASP8AP2	ENSG00000118412.13	protein_coding	Nuclei	S+
CCNE2	ENSG00000175305.18	protein_coding	Nuclei	S+
CDC45	ENSG00000093009.11	protein_coding	Nuclei	S+
CDC6	ENSG00000094804.12	protein_coding	Nuclei	S+
CDCA7	ENSG00000144354.15	protein_coding	Nuclei	S+
CENPU	ENSG00000151725.12	protein_coding	Nuclei	S+
CHAF1B	ENSG00000159259.8	protein_coding	Nuclei	S+
CLSPN	ENSG00000092853.14	protein_coding	Nuclei	S+
DSCC1	ENSG00000136982.6	protein_coding	Nuclei	S+
DTL	ENSG00000143476.18	protein_coding	Nuclei	S+
E2F8	ENSG00000129173.13	protein_coding	Nuclei	S+
EXO1	ENSG00000174371.17	protein_coding	Nuclei	S+
FEN1	ENSG00000168496.4	protein_coding	Nuclei	S+
GINS2	ENSG00000131153.9	protein_coding	Nuclei	S+
GMNN	ENSG00000112312.10	protein_coding	Nuclei	S+
HELLS	ENSG00000119969.16	protein_coding	Nuclei	S+
LIG1	ENSG00000105486.15	protein_coding	Nuclei	S+
MCM2	ENSG00000073111.14	protein_coding	Nuclei	S+
MCM4	ENSG00000104738.19	protein_coding	Nuclei	S+
MCM5	ENSG00000100297.16	protein_coding	Nuclei	S+
MCM6	ENSG00000076003.5	protein_coding	Nuclei	S+
MGMT	ENSG00000170430.10	protein_coding	Nuclei	S+
MSH2	ENSG00000095002.15	protein_coding	Nuclei	S+
NASP	ENSG00000132780.17	protein_coding	Nuclei	S+
PCNA	ENSG00000132646.11	protein_coding	Nuclei	S+
POLA1	ENSG00000101868.13	protein_coding	Nuclei	S+
POLD3	ENSG00000077514.9	protein_coding	Nuclei	S+
PRIM1	ENSG00000198056.15	protein_coding	Nuclei	S+
RAD51	ENSG00000051180.17	protein_coding	Nuclei	S+
RAD51AP1	ENSG00000111247.15	protein_coding	Nuclei	S+
RFC2	ENSG00000049541.11	protein_coding	Nuclei	S+
RPA2	ENSG00000117748.10	protein_coding	Nuclei	S+
RRM1	ENSG00000167325.15	protein_coding	Nuclei	S+
RRM2	ENSG00000171848.16	protein_coding	Nuclei	S+
SLBP	ENSG00000163950.13	protein_coding	Nuclei	S+
TFDP1	ENSG00000198176.13	protein_coding	Nuclei	S+
TIPIN	ENSG00000075131.10	protein_coding	Nuclei	S+
TYMS	ENSG00000176890.16	protein_coding	Nuclei	S+
UBR7	ENSG00000012963.15	protein_coding	Nuclei	S+
UHRF1	ENSG00000276043.5	protein_coding	Nuclei	S+
UHRF2	ENSG00000147854.17	protein_coding	Nuclei	S+
UNG	ENSG00000076248.12	protein_coding	Nuclei	S+
USP1	ENSG00000162607.13	protein_coding	Nuclei	S+
WDR76	ENSG00000092470.12	protein_coding	Nuclei	S+
ENSG00000244332	ENSG00000244332.1	lncRNA	Nuclei	S+
ENSG00000256139	ENSG00000256139.2	lncRNA	Nuclei	S+
ENSG00000266106	ENSG00000266106.1	lncRNA	Nuclei	S+
ENSG00000289475	ENSG00000289475.2	lncRNA	Nuclei	S+
ANLN	ENSG00000011426.11	protein_coding	Cells	G2M+
ANP32E	ENSG00000143401.15	protein_coding	Cells	G2M+
AURKA	ENSG00000087586.18	protein_coding	Cells	G2M+
AURKB	ENSG00000178999.13	protein_coding	Cells	G2M+
BIRC5	ENSG00000089685.15	protein_coding	Cells	G2M+
BUB1	ENSG00000169679.15	protein_coding	Cells	G2M+
CBX5	ENSG00000094916.16	protein_coding	Cells	G2M+
CCNB2	ENSG00000157456.8	protein_coding	Cells	G2M+
CDC20	ENSG00000117399.14	protein_coding	Cells	G2M+
CDC25C	ENSG00000158402.21	protein_coding	Cells	G2M+
CDCA2	ENSG00000184661.14	protein_coding	Cells	G2M+
CDCA3	ENSG00000111665.12	protein_coding	Cells	G2M+
CDCA8	ENSG00000134690.11	protein_coding	Cells	G2M+
CDK1	ENSG00000170312.17	protein_coding	Cells	G2M+
CENPA	ENSG00000115163.15	protein_coding	Cells	G2M+
CENPE	ENSG00000138778.14	protein_coding	Cells	G2M+
CENPF	ENSG00000117724.14	protein_coding	Cells	G2M+
CKAP2	ENSG00000136108.15	protein_coding	Cells	G2M+
CKAP2L	ENSG00000169607.13	protein_coding	Cells	G2M+
CKAP5	ENSG00000175216.15	protein_coding	Cells	G2M+
CKS1B	ENSG00000173207.13	protein_coding	Cells	G2M+
CKS2	ENSG00000123975.5	protein_coding	Cells	G2M+
CTCF	ENSG00000102974.16	protein_coding	Cells	G2M+
DLGAP5	ENSG00000126787.13	protein_coding	Cells	G2M+
ECT2	ENSG00000114346.14	protein_coding	Cells	G2M+
ENSG00000285920	ENSG00000285920.2	protein_coding	Cells	G2M+
G2E3	ENSG00000092140.16	protein_coding	Cells	G2M+
GAS2L3	ENSG00000139354.11	protein_coding	Cells	G2M+
GTSE1	ENSG00000075218.19	protein_coding	Cells	G2M+
HJURP	ENSG00000123485.12	protein_coding	Cells	G2M+
HMGB2	ENSG00000164104.12	protein_coding	Cells	G2M+
HMMR	ENSG00000072571.20	protein_coding	Cells	G2M+
JPT1	ENSG00000189159.16	protein_coding	Cells	G2M+
KIF11	ENSG00000138160.7	protein_coding	Cells	G2M+
KIF20B	ENSG00000138182.15	protein_coding	Cells	G2M+
KIF23	ENSG00000137807.16	protein_coding	Cells	G2M+
KIF2C	ENSG00000142945.13	protein_coding	Cells	G2M+
LBR	ENSG00000143815.15	protein_coding	Cells	G2M+
MKI67	ENSG00000148773.14	protein_coding	Cells	G2M+
NCAPD2	ENSG00000010292.13	protein_coding	Cells	G2M+
NDC80	ENSG00000080986.13	protein_coding	Cells	G2M+
NEK2	ENSG00000117650.13	protein_coding	Cells	G2M+
NUF2	ENSG00000143228.13	protein_coding	Cells	G2M+
NUSAP1	ENSG00000137804.14	protein_coding	Cells	G2M+
PIMREG	ENSG00000129195.16	protein_coding	Cells	G2M+
PSRC1	ENSG00000134222.16	protein_coding	Cells	G2M+
RANGAP1	ENSG00000100401.20	protein_coding	Cells	G2M+
SLC35F6	ENSG00000213699.9	protein_coding	Cells	G2M+
SMC4	ENSG00000113810.16	protein_coding	Cells	G2M+
TACC3	ENSG00000013810.21	protein_coding	Cells	G2M+
TMPO	ENSG00000120802.14	protein_coding	Cells	G2M+
TOP2A	ENSG00000131747.15	protein_coding	Cells	G2M+
TPX2	ENSG00000088325.16	protein_coding	Cells	G2M+
TTK	ENSG00000112742.10	protein_coding	Cells	G2M+
TUBB4B	ENSG00000188229.6	protein_coding	Cells	G2M+
UBE2C	ENSG00000175063.17	protein_coding	Cells	G2M+
ENSG00000287937	ENSG00000287937.1	lncRNA	Cells	G2M+
ANLN	ENSG00000011426.11	protein_coding	Nuclei	G2M+
ANP32E	ENSG00000143401.15	protein_coding	Nuclei	G2M+
AURKA	ENSG00000087586.18	protein_coding	Nuclei	G2M+
AURKB	ENSG00000178999.13	protein_coding	Nuclei	G2M+
BIRC5	ENSG00000089685.15	protein_coding	Nuclei	G2M+
BUB1	ENSG00000169679.15	protein_coding	Nuclei	G2M+
CBX5	ENSG00000094916.16	protein_coding	Nuclei	G2M+
CCNB2	ENSG00000157456.8	protein_coding	Nuclei	G2M+
CDC20	ENSG00000117399.14	protein_coding	Nuclei	G2M+
CDC25C	ENSG00000158402.21	protein_coding	Nuclei	G2M+
CDCA2	ENSG00000184661.14	protein_coding	Nuclei	G2M+
CDCA3	ENSG00000111665.12	protein_coding	Nuclei	G2M+
CDCA8	ENSG00000134690.11	protein_coding	Nuclei	G2M+
CDK1	ENSG00000170312.17	protein_coding	Nuclei	G2M+
CENPA	ENSG00000115163.15	protein_coding	Nuclei	G2M+
CENPE	ENSG00000138778.14	protein_coding	Nuclei	G2M+
CENPF	ENSG00000117724.14	protein_coding	Nuclei	G2M+
CKAP2	ENSG00000136108.15	protein_coding	Nuclei	G2M+
CKAP2L	ENSG00000169607.13	protein_coding	Nuclei	G2M+
CKAP5	ENSG00000175216.15	protein_coding	Nuclei	G2M+
CKS1B	ENSG00000173207.13	protein_coding	Nuclei	G2M+
CKS2	ENSG00000123975.5	protein_coding	Nuclei	G2M+
CTCF	ENSG00000102974.16	protein_coding	Nuclei	G2M+
DLGAP5	ENSG00000126787.13	protein_coding	Nuclei	G2M+
ECT2	ENSG00000114346.14	protein_coding	Nuclei	G2M+
G2E3	ENSG00000092140.16	protein_coding	Nuclei	G2M+
GAS2L3	ENSG00000139354.11	protein_coding	Nuclei	G2M+
GTSE1	ENSG00000075218.19	protein_coding	Nuclei	G2M+
HJURP	ENSG00000123485.12	protein_coding	Nuclei	G2M+
HMGB2	ENSG00000164104.12	protein_coding	Nuclei	G2M+
HMMR	ENSG00000072571.20	protein_coding	Nuclei	G2M+
JPT1	ENSG00000189159.16	protein_coding	Nuclei	G2M+
KIF11	ENSG00000138160.7	protein_coding	Nuclei	G2M+
KIF20B	ENSG00000138182.15	protein_coding	Nuclei	G2M+
KIF23	ENSG00000137807.16	protein_coding	Nuclei	G2M+
KIF2C	ENSG00000142945.13	protein_coding	Nuclei	G2M+
LBR	ENSG00000143815.15	protein_coding	Nuclei	G2M+
MKI67	ENSG00000148773.14	protein_coding	Nuclei	G2M+
NCAPD2	ENSG00000010292.13	protein_coding	Nuclei	G2M+
NDC80	ENSG00000080986.13	protein_coding	Nuclei	G2M+
NEK2	ENSG00000117650.13	protein_coding	Nuclei	G2M+
NUF2	ENSG00000143228.13	protein_coding	Nuclei	G2M+
NUSAP1	ENSG00000137804.14	protein_coding	Nuclei	G2M+
PIMREG	ENSG00000129195.16	protein_coding	Nuclei	G2M+
PSRC1	ENSG00000134222.16	protein_coding	Nuclei	G2M+
RANGAP1	ENSG00000100401.20	protein_coding	Nuclei	G2M+
SLC35F6	ENSG00000213699.9	protein_coding	Nuclei	G2M+
SMC4	ENSG00000113810.16	protein_coding	Nuclei	G2M+
TACC3	ENSG00000013810.21	protein_coding	Nuclei	G2M+
TMPO	ENSG00000120802.14	protein_coding	Nuclei	G2M+
TOP2A	ENSG00000131747.15	protein_coding	Nuclei	G2M+
TPX2	ENSG00000088325.16	protein_coding	Nuclei	G2M+
TTK	ENSG00000112742.10	protein_coding	Nuclei	G2M+
TUBB4B	ENSG00000188229.6	protein_coding	Nuclei	G2M+
UBE2C	ENSG00000175063.17	protein_coding	Nuclei	G2M+
ENSG00000259732	ENSG00000259732.1	lncRNA	Nuclei	G2M+
SNORD67	ENSG00000212135.1	snoRNA	Nuclei	G2M+
