## Supplementary material for "Tabula Sapiens reveals the non-coding RNA landscape across 22 human organs and tissues": Table S8

### Sheet: Sheet1
cell_type	gene_name	gene_id	biotype	logfoldchanges	pvals_adj
Alveolar type II cell	ENSG00000230021	ENSG00000230021.10	transcribed_processed_pseudogene	0.957078	0.00247508
Alveolar type II cell	ENSG00000280441	ENSG00000280441.3	lncRNA	1.77101	3.00327e-05
Alveolar type II cell	MT-TC	ENSG00000210140.1	Mt_tRNA	1.79083	0.00162568
Alveolar type II cell	MT-TS2	ENSG00000210184.1	Mt_tRNA	2.17663	5.96982e-05
Colonocyte	DBET	ENSG00000281591.1	lncRNA	2.846	6.84945e-19
Colonocyte	ENSG00000224363	ENSG00000224363.2	lncRNA	1.26593	6.9731e-05
Colonocyte	ENSG00000230021	ENSG00000230021.10	transcribed_processed_pseudogene	2.06774	1.56947e-15
Colonocyte	ENSG00000259200	ENSG00000259200.2	lncRNA	2.29718	4.59826e-13
Colonocyte	ENSG00000260573	ENSG00000260573.4	lncRNA	3.17722	4.1478e-20
Colonocyte	ENSG00000275807	ENSG00000275807.1	lncRNA	2.73503	2.38344e-17
Colonocyte	ENSG00000278996	ENSG00000278996.1	lncRNA	2.77877	5.8828e-19
Colonocyte	ENSG00000280441	ENSG00000280441.3	lncRNA	1.72804	7.10731e-19
Colonocyte	ENSG00000280614	ENSG00000280614.1	lncRNA	1.35324	2.81379e-07
Colonocyte	ENSG00000280800	ENSG00000280800.1	lncRNA	1.29548	6.39979e-07
Colonocyte	ENSG00000281181	ENSG00000281181.1	lncRNA	1.30341	7.86723e-07
Colonocyte	ENSG00000281383	ENSG00000281383.1	lncRNA	1.27018	4.81042e-05
Colonocyte	ENSG00000286420	ENSG00000286420.1	lncRNA	2.77619	1.10395e-13
Colonocyte	LINC00486	ENSG00000230876.8	lncRNA	1.36258	1.22876e-17
Colonocyte	LINC01498	ENSG00000247213.7	lncRNA	2.39127	1.50119e-10
Colonocyte	LINC02438	ENSG00000248238.2	lncRNA	2.82748	6.84945e-19
Colonocyte	MT-RNR2	ENSG00000210082.2	Mt_rRNA	2.30261	6.43088e-11
Colonocyte	MTATP6P1	ENSG00000248527.1	unprocessed_pseudogene	3.51432	1.32794e-18
Colonocyte	SEC22B4P	ENSG00000277406.2	transcribed_unprocessed_pseudogene	2.3478	1.48516e-14
Ductal epithelial cell	ADAM7-AS1	ENSG00000253535.5	lncRNA	0.946101	0.000667554
Ductal epithelial cell	CALCRL-AS1	ENSG00000224063.6	lncRNA	0.845038	0.00207567
Ductal epithelial cell	CMAHP	ENSG00000168405.18	transcribed_unitary_pseudogene	1.59217	7.57905e-07
Ductal epithelial cell	COLCA1	ENSG00000196167.10	lncRNA	1.39026	2.62241e-06
Ductal epithelial cell	DANT2	ENSG00000235244.6	lncRNA	0.952433	0.000394203
Ductal epithelial cell	ENSG00000223646	ENSG00000223646.2	lncRNA	0.814861	0.00207567
Ductal epithelial cell	ENSG00000225885	ENSG00000225885.7	lncRNA	0.952086	0.000475785
Ductal epithelial cell	ENSG00000237356	ENSG00000237356.7	lncRNA	1.28942	1.88301e-05
Ductal epithelial cell	ENSG00000254394	ENSG00000254394.2	lncRNA	0.81392	0.00916875
Ductal epithelial cell	ENSG00000259001	ENSG00000259001.3	lncRNA	0.76324	0.00223967
Ductal epithelial cell	ENSG00000264545	ENSG00000264545.2	lncRNA	1.09338	2.62241e-06
Ductal epithelial cell	ENSG00000273118	ENSG00000273118.1	lncRNA	1.3975	1.88301e-05
Ductal epithelial cell	ENSG00000285801	ENSG00000285801.1	lncRNA	1.33909	0.00172081
Ductal epithelial cell	ENSG00000289143	ENSG00000289143.1	lncRNA	1.0559	0.000186794
Ductal epithelial cell	ENSG00000289744	ENSG00000289744.1	lncRNA	1.04315	0.000308624
Ductal epithelial cell	ENTPD1-AS1	ENSG00000226688.9	lncRNA	0.897526	0.00586391
Ductal epithelial cell	EOLA2-DT	ENSG00000235703.7	lncRNA	0.785699	0.00682242
Ductal epithelial cell	FAM151B-DT	ENSG00000249042.6	lncRNA	0.815566	0.00429322
Ductal epithelial cell	GUSBP11	ENSG00000228315.12	lncRNA	0.93626	0.000607189
Ductal epithelial cell	HIF1A-AS3	ENSG00000258667.3	lncRNA	0.899918	0.000678461
Ductal epithelial cell	JPX	ENSG00000225470.9	lncRNA	0.753141	0.00586391
Ductal epithelial cell	LINC00278	ENSG00000231535.8	lncRNA	1.38332	4.13287e-07
Ductal epithelial cell	LINC00511	ENSG00000227036.10	lncRNA	1.05183	0.000338178
Ductal epithelial cell	LINC01473	ENSG00000237877.8	lncRNA	0.789073	0.00682242
Ductal epithelial cell	LINC02331	ENSG00000235269.2	lncRNA	1.43848	7.58667e-05
Ductal epithelial cell	MIR29B2CHG	ENSG00000203709.13	lncRNA	0.912862	0.000338178
Ductal epithelial cell	MIR31HG	ENSG00000171889.7	lncRNA	1.31822	1.95074e-06
Ductal epithelial cell	MIR99AHG	ENSG00000215386.15	lncRNA	0.846261	0.000667554
Ductal epithelial cell	MUC20-OT1	ENSG00000242086.8	lncRNA	0.875209	2.62241e-06
Ductal epithelial cell	RPPH1	ENSG00000277209.1	ribozyme	0.752461	0.00420954
Ductal epithelial cell	RRAGC-DT	ENSG00000228436.4	lncRNA	0.98811	0.000404181
Ductal epithelial cell	SAMD12-AS1	ENSG00000281641.3	lncRNA	1.11447	0.000506267
Ductal epithelial cell	SDHAP4	ENSG00000214135.10	transcribed_unprocessed_pseudogene	1.03801	8.78297e-05
Ductal epithelial cell	SEPTIN7P14	ENSG00000245958.8	transcribed_unprocessed_pseudogene	0.788762	0.005505
Ductal epithelial cell	UBE2Q2P2	ENSG00000259429.5	transcribed_unprocessed_pseudogene	0.906516	0.00117925
Endothelial cell	ENSG00000278996	ENSG00000278996.1	lncRNA	1.82249	3.04795e-05
Endothelial cell	ENSG00000280441	ENSG00000280441.3	lncRNA	1.9005	4.15494e-10
Epithelial cell	LINC03009	ENSG00000205485.13	transcribed_unprocessed_pseudogene	2.29204	0.00665906
Epithelial cell	RAET1E-AS1	ENSG00000268592.3	lncRNA	2.9958	0.00996294
Epithelial cell	SUZ12P1	ENSG00000264538.7	transcribed_unprocessed_pseudogene	2.07502	0.00665906
Hepatocyte	BCL2L1-AS1	ENSG00000236559.1	lncRNA	0.61338	0.00022461
Hepatocyte	CASC15	ENSG00000272168.10	lncRNA	0.851365	1.11796e-05
Hepatocyte	CASC19	ENSG00000254166.4	lncRNA	1.15975	4.99161e-10
Hepatocyte	CCDC26	ENSG00000229140.12	lncRNA	1.01287	8.1292e-06
Hepatocyte	CES1P1	ENSG00000228695.11	transcribed_unprocessed_pseudogene	0.631391	0.000128383
Hepatocyte	CLUHP3	ENSG00000131797.13	transcribed_unprocessed_pseudogene	0.665926	5.90061e-06
Hepatocyte	CMAHP	ENSG00000168405.18	transcribed_unitary_pseudogene	0.921069	3.90077e-09
Hepatocyte	CRYBB2P1	ENSG00000100058.14	transcribed_unprocessed_pseudogene	0.714942	1.09954e-05
Hepatocyte	DENND6A-AS1	ENSG00000239801.1	lncRNA	0.669489	0.000593433
Hepatocyte	DPH6-DT	ENSG00000248079.4	lncRNA	0.610292	0.000649639
Hepatocyte	ENSG00000184906	ENSG00000184906.11	transcribed_unprocessed_pseudogene	0.692499	7.77083e-05
Hepatocyte	ENSG00000224814	ENSG00000224814.1	lncRNA	0.586833	0.000596574
Hepatocyte	ENSG00000226647	ENSG00000226647.2	lncRNA	0.657235	6.5508e-06
Hepatocyte	ENSG00000227227	ENSG00000227227.1	lncRNA	0.772858	0.000128935
Hepatocyte	ENSG00000232855	ENSG00000232855.7	lncRNA	0.863218	8.30781e-08
Hepatocyte	ENSG00000237356	ENSG00000237356.7	lncRNA	0.549617	0.000194096
Hepatocyte	ENSG00000243415	ENSG00000243415.2	lncRNA	0.867282	1.3193e-05
Hepatocyte	ENSG00000244701	ENSG00000244701.1	lncRNA	0.66116	6.54904e-05
Hepatocyte	ENSG00000250696	ENSG00000250696.5	lncRNA	0.506111	0.00366545
Hepatocyte	ENSG00000251034	ENSG00000251034.2	lncRNA	0.647432	0.000128935
Hepatocyte	ENSG00000254420	ENSG00000254420.1	lncRNA	1.14207	1.24966e-08
Hepatocyte	ENSG00000254632	ENSG00000254632.2	lncRNA	0.54436	0.000353828
Hepatocyte	ENSG00000254733	ENSG00000254733.1	lncRNA	0.994626	1.80173e-06
Hepatocyte	ENSG00000259564	ENSG00000259564.2	lncRNA	0.621375	1.33087e-05
Hepatocyte	ENSG00000259589	ENSG00000259589.2	lncRNA	0.594255	0.000725389
Hepatocyte	ENSG00000259972	ENSG00000259972.3	lncRNA	0.602505	0.000295724
Hepatocyte	ENSG00000261419	ENSG00000261419.1	unprocessed_pseudogene	0.614337	0.000446314
Hepatocyte	ENSG00000264545	ENSG00000264545.2	lncRNA	0.640178	3.56274e-07
Hepatocyte	ENSG00000267009	ENSG00000267009.6	lncRNA	0.543739	0.00413144
Hepatocyte	ENSG00000267581	ENSG00000267581.1	lncRNA	0.594532	0.00191463
Hepatocyte	ENSG00000267787	ENSG00000267787.7	lncRNA	0.748789	1.80173e-06
Hepatocyte	ENSG00000272368	ENSG00000272368.2	lncRNA	0.607499	5.72176e-06
Hepatocyte	ENSG00000275443	ENSG00000275443.2	lncRNA	0.578181	0.000582961
Hepatocyte	ENSG00000283162	ENSG00000283162.2	transcribed_unprocessed_pseudogene	0.964578	7.20121e-07
Hepatocyte	ENSG00000284644	ENSG00000284644.1	lncRNA	0.714243	1.86584e-07
Hepatocyte	ENSG00000284685	ENSG00000284685.2	lncRNA	0.531636	0.00455359
Hepatocyte	ENSG00000284707	ENSG00000284707.2	lncRNA	0.717653	2.67859e-05
Hepatocyte	ENSG00000286003	ENSG00000286003.1	lncRNA	0.605061	0.000446314
Hepatocyte	ENSG00000286129	ENSG00000286129.1	lncRNA	0.502338	0.000689456
Hepatocyte	ENSG00000286406	ENSG00000286406.1	transcribed_unprocessed_pseudogene	0.519722	0.00078852
Hepatocyte	ENSG00000286481	ENSG00000286481.2	lncRNA	0.550158	0.00106151
Hepatocyte	ENSG00000286533	ENSG00000286533.1	lncRNA	0.592249	0.000382627
Hepatocyte	ENSG00000286619	ENSG00000286619.1	lncRNA	0.78646	2.2674e-06
Hepatocyte	ENSG00000288102	ENSG00000288102.1	lncRNA	0.584353	0.000226466
Hepatocyte	ENSG00000289750	ENSG00000289750.1	lncRNA	0.548877	3.5149e-05
Hepatocyte	GAS5	ENSG00000234741.10	lncRNA	0.618102	2.86228e-06
Hepatocyte	GK-AS1	ENSG00000243055.1	lncRNA	0.525789	0.00203476
Hepatocyte	GUSBP11	ENSG00000228315.12	lncRNA	0.648578	7.20121e-07
Hepatocyte	HIF1A-AS3	ENSG00000258667.3	lncRNA	0.857944	2.12273e-08
Hepatocyte	ITGA2-AS1	ENSG00000249899.6	lncRNA	0.682507	1.42693e-06
Hepatocyte	ITGA9-AS1	ENSG00000235257.11	lncRNA	0.850533	3.76356e-05
Hepatocyte	KCNMB2-AS1	ENSG00000237978.6	lncRNA	0.584156	0.00111604
Hepatocyte	LINC01151	ENSG00000253819.3	lncRNA	1.02712	2.14397e-08
Hepatocyte	LINC01344	ENSG00000228918.5	lncRNA	0.656209	0.000168492
Hepatocyte	LINC01435	ENSG00000229981.8	lncRNA	0.813406	4.55138e-06
Hepatocyte	LINC01564	ENSG00000235899.4	lncRNA	0.730682	2.86228e-06
Hepatocyte	LINC02015	ENSG00000231574.7	lncRNA	0.57827	0.00366545
Hepatocyte	LINC02336	ENSG00000271395.2	lncRNA	0.810331	4.9908e-06
Hepatocyte	LINC02889	ENSG00000236039.3	lncRNA	0.67444	2.94611e-06
Hepatocyte	LIPE-AS1	ENSG00000213904.11	lncRNA	0.782356	2.2674e-06
Hepatocyte	LRRC37A4P	ENSG00000214425.10	transcribed_unprocessed_pseudogene	0.637196	0.000350728
Hepatocyte	LUCAT1	ENSG00000248323.8	lncRNA	0.844275	4.34232e-06
Hepatocyte	MIATNB	ENSG00000244625.7	lncRNA	0.600323	0.000449383
Hepatocyte	MIR29B2CHG	ENSG00000203709.13	lncRNA	0.528792	0.000652845
Hepatocyte	MIR325HG	ENSG00000280870.3	lncRNA	0.64933	3.39647e-05
Hepatocyte	MIR34AHG	ENSG00000228526.8	lncRNA	0.636896	1.11796e-05
Hepatocyte	MIR4435-2HG	ENSG00000172965.17	lncRNA	1.1127	4.45649e-11
Hepatocyte	MIRLET7A1HG	ENSG00000269929.5	lncRNA	0.618151	2.79104e-05
Hepatocyte	MIRLET7BHG	ENSG00000197182.16	lncRNA	0.800287	8.37332e-08
Hepatocyte	NR2F2-AS1	ENSG00000247809.11	lncRNA	0.67641	0.000385193
Hepatocyte	NUP50-DT	ENSG00000226328.8	lncRNA	0.523238	0.00163145
Hepatocyte	PCAT1	ENSG00000253438.5	lncRNA	0.751642	1.28851e-06
Hepatocyte	PKN2-AS1	ENSG00000237505.8	lncRNA	0.585811	0.000193118
Hepatocyte	PLEKHM1P1	ENSG00000214176.11	transcribed_unprocessed_pseudogene	0.747757	1.52671e-06
Hepatocyte	PRKY	ENSG00000099725.14	transcribed_unitary_pseudogene	0.705729	0.000547576
Hepatocyte	PVT1	ENSG00000249859.14	lncRNA	0.950563	1.24966e-08
Hepatocyte	RABGEF1P1	ENSG00000229180.9	transcribed_unprocessed_pseudogene	0.657013	2.21131e-06
Hepatocyte	RNF213-AS1	ENSG00000263069.6	lncRNA	0.590653	0.000241147
Hepatocyte	RPL32P3	ENSG00000251474.7	transcribed_unprocessed_pseudogene	0.647267	5.72176e-06
Hepatocyte	RSL1D1-DT	ENSG00000263307.2	lncRNA	0.543048	0.00043604
Hepatocyte	SEMA6A-AS1	ENSG00000248445.5	lncRNA	0.621843	0.000638453
Hepatocyte	SLC12A2-DT	ENSG00000245937.10	lncRNA	0.554456	0.000302586
Hepatocyte	SLX1A-SULT1A3	ENSG00000213599.10	lncRNA	0.562043	0.000636258
Hepatocyte	SMG1P3	ENSG00000180747.15	transcribed_unprocessed_pseudogene	0.750071	1.3948e-06
Hepatocyte	SNAP25-AS1	ENSG00000227906.10	lncRNA	0.58436	0.000584412
Hepatocyte	SNHG17	ENSG00000196756.15	lncRNA	0.800412	2.21131e-06
Hepatocyte	SNHG29	ENSG00000175061.20	lncRNA	0.543875	8.90541e-05
Hepatocyte	SPTBN1-AS2	ENSG00000238018.2	lncRNA	0.706921	1.42693e-06
Hepatocyte	SUGT1P4-STRA6LP-CCDC180	ENSG00000255036.6	lncRNA	0.519383	0.000162795
Hepatocyte	TPTE2P6	ENSG00000205822.10	transcribed_unprocessed_pseudogene	0.594358	5.86819e-06
Hepatocyte	TRAF3IP2-AS1	ENSG00000231889.9	lncRNA	0.521936	0.000596574
Hepatocyte	TTC28-AS1	ENSG00000235954.9	lncRNA	0.501327	0.000598056
Hepatocyte	ZNF56P	ENSG00000267419.4	transcribed_unprocessed_pseudogene	0.705908	0.000135183
Hepatocyte	ZNF731P	ENSG00000227671.4	transcribed_unprocessed_pseudogene	1.24071	7.32027e-11
Macrophage	7SK-6	ENSG00000202198.1	misc_RNA	0.668407	2.87164e-05
Macrophage	ENSG00000272657	ENSG00000272657.1	lncRNA	0.527048	0.000188696
Macrophage	FRG1HP	ENSG00000276291.7	transcribed_unprocessed_pseudogene	0.527263	0.00494539
Macrophage	LINC03009	ENSG00000205485.13	transcribed_unprocessed_pseudogene	0.80275	9.75463e-06
Macrophage	RN7SK	ENSG00000283293.1	snRNA	0.665298	2.87164e-05
Spermatid	ABCA17P	ENSG00000238098.9	transcribed_unitary_pseudogene	1.00186	5.92275e-27
Spermatid	ABHD15-AS1	ENSG00000264031.1	lncRNA	1.03436	1.96897e-25
Spermatid	ADAM5	ENSG00000196115.13	transcribed_unitary_pseudogene	1.00512	1.05557e-22
Spermatid	ADAM7-AS1	ENSG00000253535.5	lncRNA	0.520372	1.59795e-14
Spermatid	AMZ2P1	ENSG00000214174.10	transcribed_unprocessed_pseudogene	0.889771	6.91566e-21
Spermatid	C3orf86	ENSG00000225873.4	transcribed_unitary_pseudogene	1.66793	6.37443e-43
Spermatid	C6orf201	ENSG00000185689.17	transcribed_unitary_pseudogene	1.33612	1.8139e-42
Spermatid	CASC16	ENSG00000249231.8	lncRNA	1.01148	1.74552e-25
Spermatid	CDIPTOSP	ENSG00000214725.10	transcribed_unitary_pseudogene	1.66257	8.93918e-66
Spermatid	CEP170P1	ENSG00000154608.14	transcribed_unprocessed_pseudogene	0.561056	4.05949e-09
Spermatid	CFAP100-DT	ENSG00000249833.7	lncRNA	0.648074	6.94412e-14
Spermatid	COPB2-DT	ENSG00000248932.8	lncRNA	0.633589	1.96154e-12
Spermatid	CRNDE	ENSG00000245694.12	lncRNA	1.66223	4.94234e-68
Spermatid	CSMD2-AS1	ENSG00000231163.6	lncRNA	0.695949	3.8125e-12
Spermatid	DAB1-AS1	ENSG00000226759.8	lncRNA	1.05938	2.45416e-27
Spermatid	DIAPH3-AS2	ENSG00000223815.2	lncRNA	1.73673	5.7935e-58
Spermatid	DNAJB3	ENSG00000227802.1	transcribed_processed_pseudogene	1.50485	6.54761e-46
Spermatid	ENSG00000165121	ENSG00000165121.12	transcribed_unprocessed_pseudogene	0.667206	2.71386e-11
Spermatid	ENSG00000178836	ENSG00000178836.6	transcribed_processed_pseudogene	1.83056	5.71814e-67
Spermatid	ENSG00000186148	ENSG00000186148.13	transcribed_unprocessed_pseudogene	1.34872	1.59028e-66
Spermatid	ENSG00000206129	ENSG00000206129.4	lncRNA	0.756475	2.09989e-21
Spermatid	ENSG00000225850	ENSG00000225850.4	lncRNA	1.21753	1.95692e-32
Spermatid	ENSG00000230159	ENSG00000230159.1	lncRNA	1.55556	8.0566e-51
Spermatid	ENSG00000232080	ENSG00000232080.5	lncRNA	1.58171	1.12429e-42
Spermatid	ENSG00000233069	ENSG00000233069.1	lncRNA	1.43632	5.8976e-38
Spermatid	ENSG00000235979	ENSG00000235979.9	lncRNA	0.665075	4.94277e-14
Spermatid	ENSG00000236449	ENSG00000236449.2	lncRNA	0.792567	5.79415e-23
Spermatid	ENSG00000242324	ENSG00000242324.1	unprocessed_pseudogene	0.600203	1.4298e-15
Spermatid	ENSG00000250604	ENSG00000250604.2	lncRNA	1.11567	3.94598e-31
Spermatid	ENSG00000253100	ENSG00000253100.2	lncRNA	1.44503	5.17084e-35
Spermatid	ENSG00000253515	ENSG00000253515.2	lncRNA	1.21269	2.05563e-38
Spermatid	ENSG00000253557	ENSG00000253557.6	lncRNA	0.744448	3.92368e-15
Spermatid	ENSG00000254718	ENSG00000254718.6	lncRNA	1.33548	2.26339e-43
Spermatid	ENSG00000255649	ENSG00000255649.2	lncRNA	1.04152	2.73225e-27
Spermatid	ENSG00000258874	ENSG00000258874.1	lncRNA	1.11524	3.57802e-27
Spermatid	ENSG00000260857	ENSG00000260857.3	lncRNA	1.17373	1.77527e-30
Spermatid	ENSG00000261215	ENSG00000261215.1	lncRNA	1.23787	9.32033e-47
Spermatid	ENSG00000261840	ENSG00000261840.5	lncRNA	1.25042	7.30585e-34
Spermatid	ENSG00000265257	ENSG00000265257.5	lncRNA	0.754718	2.30803e-19
Spermatid	ENSG00000267857	ENSG00000267857.2	lncRNA	1.95838	1.73984e-61
Spermatid	ENSG00000269194	ENSG00000269194.1	lncRNA	0.976121	7.12415e-23
Spermatid	ENSG00000271746	ENSG00000271746.1	lncRNA	1.26769	2.05563e-38
Spermatid	ENSG00000271889	ENSG00000271889.1	lncRNA	1.12994	4.35396e-31
Spermatid	ENSG00000274769	ENSG00000274769.1	lncRNA	1.09824	9.35299e-34
Spermatid	ENSG00000275494	ENSG00000275494.2	lncRNA	1.18662	6.05903e-37
Spermatid	ENSG00000277757	ENSG00000277757.4	lncRNA	0.526138	6.01482e-14
Spermatid	ENSG00000280029	ENSG00000280029.4	lncRNA	0.940727	2.63906e-23
Spermatid	ENSG00000283684	ENSG00000283684.1	lncRNA	1.33431	5.98414e-67
Spermatid	ENSG00000284608	ENSG00000284608.1	lncRNA	1.25612	3.96208e-39
Spermatid	ENSG00000285338	ENSG00000285338.1	lncRNA	0.912034	1.83152e-27
Spermatid	ENSG00000285851	ENSG00000285851.1	lncRNA	1.44126	8.41241e-52
Spermatid	ENSG00000286344	ENSG00000286344.1	lncRNA	1.08284	1.27962e-29
Spermatid	ENSG00000287049	ENSG00000287049.1	lncRNA	1.2834	6.67014e-40
Spermatid	ENSG00000287400	ENSG00000287400.1	lncRNA	0.587274	2.18755e-16
Spermatid	ENSG00000287699	ENSG00000287699.1	lncRNA	0.673971	1.27519e-12
Spermatid	ENSG00000288663	ENSG00000288663.1	lncRNA	1.48899	5.66374e-61
Spermatid	ENSG00000288849	ENSG00000288849.1	lncRNA	1.08997	4.38485e-27
Spermatid	ENSG00000289135	ENSG00000289135.2	lncRNA	1.34836	3.64804e-37
Spermatid	ENSG00000289750	ENSG00000289750.1	lncRNA	0.87325	1.38719e-23
Spermatid	ENSG00000290018	ENSG00000290018.1	lncRNA	0.768139	2.57231e-20
Spermatid	FBXO34-AS1	ENSG00000258413.2	lncRNA	1.25975	2.41025e-39
Spermatid	GRM7-AS3	ENSG00000226258.7	lncRNA	1.02618	1.51061e-25
Spermatid	HDAC4-AS1	ENSG00000222020.5	lncRNA	1.54065	6.82794e-45
Spermatid	HSPA12A-AS1	ENSG00000232767.2	lncRNA	1.48909	7.31338e-37
Spermatid	IGSF11-AS1	ENSG00000239877.3	lncRNA	1.52553	5.30513e-37
Spermatid	ILRUN-AS1	ENSG00000272288.8	lncRNA	0.835404	2.56374e-21
Spermatid	IRAG1-AS1	ENSG00000177112.9	lncRNA	1.22002	3.80187e-45
Spermatid	JARID2-AS1	ENSG00000235488.1	lncRNA	1.10367	1.40497e-29
Spermatid	KCNK4-TEX40	ENSG00000257069.6	lncRNA	1.67363	1.00053e-83
Spermatid	KIRREL3-AS2	ENSG00000254960.2	lncRNA	1.47839	1.97825e-41
Spermatid	LCMT1-AS1	ENSG00000260448.7	lncRNA	1.18538	9.32091e-43
Spermatid	LINC00226	ENSG00000276210.2	lncRNA	1.388	1.07878e-44
Spermatid	LINC00301	ENSG00000181995.12	transcribed_unitary_pseudogene	1.44263	2.31507e-52
Spermatid	LINC00467	ENSG00000153363.15	lncRNA	1.67519	1.45331e-53
Spermatid	LINC00658	ENSG00000226995.9	lncRNA	1.02672	1.20457e-30
Spermatid	LINC00662	ENSG00000261824.8	lncRNA	1.35175	6.97913e-36
Spermatid	LINC00919	ENSG00000260268.6	lncRNA	0.913495	1.51316e-17
Spermatid	LINC00929	ENSG00000259150.6	lncRNA	1.1932	3.97926e-31
Spermatid	LINC00943	ENSG00000189238.6	lncRNA	1.00925	8.81594e-28
Spermatid	LINC00944	ENSG00000256128.7	lncRNA	0.997761	1.04801e-26
Spermatid	LINC01191	ENSG00000234199.3	lncRNA	1.62182	1.79299e-63
Spermatid	LINC01255	ENSG00000267252.6	lncRNA	0.515792	7.82008e-10
Spermatid	LINC01304	ENSG00000237401.8	lncRNA	1.57856	6.21665e-53
Spermatid	LINC01350	ENSG00000228309.7	lncRNA	0.923708	2.1775e-20
Spermatid	LINC01676	ENSG00000230768.9	lncRNA	1.20123	1.47709e-30
Spermatid	LINC01723	ENSG00000234265.2	lncRNA	0.851703	2.9399e-20
Spermatid	LINC01760	ENSG00000228504.1	lncRNA	1.55629	8.57822e-45
Spermatid	LINC02109	ENSG00000259786.7	lncRNA	0.784536	2.91772e-18
Spermatid	LINC02359	ENSG00000284848.2	lncRNA	0.73447	1.09266e-14
Spermatid	LINC02805	ENSG00000232265.8	lncRNA	1.01075	1.47664e-26
Spermatid	LINC02901	ENSG00000203711.16	lncRNA	1.37756	7.68297e-46
Spermatid	LINC03011	ENSG00000237310.3	lncRNA	1.49794	7.00254e-43
Spermatid	MACROD2-AS1	ENSG00000235914.2	lncRNA	1.16272	4.97322e-28
Spermatid	MAILR	ENSG00000253320.7	lncRNA	0.867726	7.15998e-22
Spermatid	MCHR2-AS1	ENSG00000229315.7	lncRNA	1.37445	2.33161e-33
Spermatid	MIR7515HG	ENSG00000236172.7	lncRNA	0.63069	1.44621e-10
Spermatid	OTUD6B-AS1	ENSG00000253738.3	lncRNA	1.54632	3.13961e-45
Spermatid	PCAT6	ENSG00000228288.9	lncRNA	1.02015	2.46446e-26
Spermatid	POC1B-AS1	ENSG00000270344.4	lncRNA	1.1252	2.24009e-27
Spermatid	PPP1R35-AS1	ENSG00000240211.1	lncRNA	1.41917	3.96086e-43
Spermatid	RBAKDN	ENSG00000273313.1	lncRNA	1.79379	2.76041e-70
Spermatid	RFPL3S	ENSG00000205853.12	lncRNA	1.14583	2.9919e-32
Spermatid	RGMB-AS1	ENSG00000246763.7	lncRNA	1.36073	1.84474e-41
Spermatid	RGPD4-AS1	ENSG00000230651.8	lncRNA	1.41522	1.91215e-36
Spermatid	SCMH1-DT	ENSG00000235358.2	lncRNA	0.81342	1.42684e-20
Spermatid	SEPTIN7P11	ENSG00000255042.5	transcribed_unprocessed_pseudogene	0.881415	7.26255e-21
Spermatid	SEPTIN7P9	ENSG00000120555.15	transcribed_unprocessed_pseudogene	1.15876	2.35278e-28
Spermatid	SLIT2-IT1	ENSG00000248228.2	lncRNA	1.32977	8.2932e-36
Spermatid	SPANXA2-OT1	ENSG00000277215.2	lncRNA	0.998997	5.87472e-29
Spermatid	SPATA3-AS1	ENSG00000238062.6	lncRNA	0.800722	7.62211e-16
Spermatid	SPATA42	ENSG00000203897.4	lncRNA	0.813411	3.84478e-14
Spermatid	TBX18-AS1	ENSG00000228290.7	lncRNA	1.03421	1.06888e-25
Spermatid	TIPARP-AS1	ENSG00000243926.3	lncRNA	1.61469	2.96609e-61
Spermatid	TMCO5B	ENSG00000215296.10	transcribed_unitary_pseudogene	0.677732	8.13731e-13
Spermatid	TMX4-AS1	ENSG00000229766.7	lncRNA	0.84202	5.6834e-18
Spermatid	UBE2DNL	ENSG00000229547.6	transcribed_processed_pseudogene	1.07407	6.47688e-29
Spermatid	ZBTB20-AS1	ENSG00000241560.7	lncRNA	0.800424	1.12405e-16
Spermatid	ZNF295-AS1	ENSG00000237232.9	lncRNA	1.16565	7.45738e-31
Spermatid	ZNF649-AS1	ENSG00000268095.1	lncRNA	1.22805	3.30764e-30
Spermatid	ZNF667-AS1	ENSG00000166770.12	lncRNA	0.951068	7.41058e-22
